# Using Published Pathway Figures in Enrichment Analysis and Machine Learning

**DOI:** 10.1101/2023.07.06.548037

**Authors:** Min-Gyoung Shin, Alexander R. Pico

## Abstract

Pathway Figure OCR (PFOCR) is a novel kind of pathway database approaching the breadth and depth of Gene Ontology while providing rich, mechanistic diagrams and direct literature support. PFOCR content is extracted from published pathway figures currently emerging at a rate of 1000 new pathways each month. Here, we compare the pathway information contained in PFOCR against popular pathway databases with respect to overall and disease-specific coverage. In addition to common pathways analysis use cases, we present two advanced case studies demonstrating unique advantages of PFOCR in terms of cancer subtype and grade prediction analyses.
