## Supplemental Table 1 for "Using Published Pathway Figures in Enrichment Analysis and Machine Learning"

### Sheet: Sheet1
Disease	PFOCR (90%)	Reactome (17%)	WikiPathways (14%)	KEGG (11%)
Breast cancer	1954	20	6	3		Disease coverage:
Fibrosis	959	4	8	4		PFOCR	791	0.902968
Alzheimer	874	6	12	2		Reactome	153	0.174658
Colorectal cancer	817	10	5	1		WP	127	0.144977
Prostate cancer	794	1	7	1		KEGG	94	0.107306
Lung cancer	792	7	7	5
Lymphoma	692	9	2	3
Leukemia	673	23	6	3
Melanoma	659	8	4	1
Insulin resistance	586	1	4	5
Obesity	529	4	8	4
Ischemia	483	2	2	0
Parkinson	464	4	6	2
Pancreatic cancer	435	1	6	1
Tuberous sclerosis	413	1	0	0
Hepatitis	397	4	3	5
Hypertrophy	380	0	6	4
Arthritis	372	6	4	1
Hypertension	358	2	4	2
Glioblastoma	343	8	2	1
Atherosclerosis	300	6	4	3
SARS-CoV-2	265	3	18	1
Tuberculosis	241	3	2	1
Hyperglycemia	214	1	1	2
Retinoblastoma	204	3	5	2
Fatty liver	201	1	1	2
Atrophy	192	0	2	1
Sepsis	191	0	1	0
Heart failure	185	0	2	3
Anemia	179	6	1	1
Diabetes mellitus	177	1	3	4
Asthma	169	1	4	1
Schizophrenia	146	4	2	0
Renal cell carcinoma	142	0	5	1
Thyroid cancer	141	2	1	1
Metabolic syndrome	138	0	1	0
Colitis	137	2	0	2
Cardiomyopathy	133	1	1	5
Fibrosarcoma	125	0	1	0
Osteosarcoma	124	2	1	0
Infarction	122	0	1	1
Huntington	121	1	3	2
Multiple myeloma	120	4	0	0
Thrombosis	118	3	2	0
Pneumonia	118	3	0	1
Multiple sclerosis	114	0	3	0
Bone resorption	111	0	3	2
Fanconi anemia	110	3	0	1
Neuroblastoma	108	1	2	0
Myocardial infarction	103	0	1	1
Cystic fibrosis	100	3	1	0
Hyperplasia	100	2	2	3
Papilloma	99	1	0	2
Acute myeloid leukemia	96	6	1	1
Herpes simplex	95	1	0	1
Osteoporosis	94	0	1	1
Ischemic stroke	91	1	0	0
Epilepsy	87	3	3	0
Malaria	84	3	0	1
SARS*	83	1	1	1
Erythema	78	0	1	1
Fibroma	76	1	0	0
Gout	75	2	0	0
Psoriasis	70	2	0	0
Neuropathy	70	0	2	0
Neurofibroma	69	1	0	0
Dengue	69	0	1	0
Acute myeloid leukemia	67	1	1	2
Ulcer	67	1	0	3
Medulloblastoma	66	0	0	0
Hypersensitivity	64	3	1	1
Thymoma	63	0	0	0
Immune suppression	62	1	1	1
Glaucoma	61	0	0	0
Nasopharyngeal carcinoma	60	0	0	1
Dysbiosis	60	0	0	0
Acidosis	58	2	1	0
Coronary artery disease	58	0	0	2
Hemorrhage	58	0	0	0
Cachexia	54	0	0	0
Warts	53	2	0	1
Autism spectrum disorder	52	0	2	0
Diabetic retinopathy	52	0	0	0
Cholangiocarcinoma	52	0	0	0
Pancreatitis	50	0	0	0
Dermatitis	49	1	1	0
ESCC*	49	0	1	0
Myoma	48	0	1	0
Aneurysm	45	1	0	0
Myocardial ischemia	45	0	0	0
Macular degeneration	44	0	0	0
Mesothelioma	43	0	4	0
Encephalitis	42	2	1	0
Gliosis	42	0	0	0
Myelitis	40	0	1	0
Cardiotoxicity	39	1	0	0
Vaccinia	39	0	0	0
Cholera	37	1	0	1
Iron overload	37	0	1	0
Cysts	37	0	0	0
Sarcopenia	34	0	0	0
Granuloma	34	0	0	0
Eclampsia	34	0	0	0
Nephritis	33	1	0	0
Hyperlipidemia	33	0	6	0
Endometriosis	33	0	0	0
Crohn	32	1	1	1
Mesothelial	32	0	1	0
Hemolysis	31	2	0	0
Vascular calcification	30	0	0	0
Seizures	29	1	1	0
Digeorge syndrome	29	0	1	0
Polycystic ovary syndrome	29	0	0	0
Myosarcoma	28	2	0	0
Pheochromocytoma	28	1	0	0
Fragile X syndrome	27	0	3	0
Metaplasia	27	0	1	1
Subarachnoid hemorrhage	27	0	0	0
Respiratory distress syndrome	26	3	0	0
Colic	26	1	0	0
Osteolysis	26	0	0	0
Hypoglycemia	25	0	0	0
Polyps	25	0	0	0
Emphysema	25	0	0	0
Intervertebral disc degeneration	25	0	0	0
Noonan syndrome	24	2	0	0
Periodontitis	24	1	0	0
Hemochromatosis	24	0	1	0
Retinal degeneration	24	0	0	0
Stomatitis	23	2	0	0
Myocarditis	23	1	2	2
Down syndrome	23	1	0	0
Hyperalgesia	23	0	0	0
Toxemia	23	0	0	0
Cholestasis	22	0	0	0
Thrombocytopenia	21	2	0	0
Astrocytoma	21	0	1	1
Proteinuria	21	0	1	0
Chagas disease	21	0	0	1
Trachoma	21	0	0	0
Meningitis	21	0	0	0
Atrial fibrillation	20	0	0	0
Neointima	20	0	0	0
Asthenia	20	0	0	0
Neuroendocrine tumors	20	0	0	0
Homocysteinemia	19	0	0	0
Vitiligo	19	0	0	0
PRRS*	18	1	0	0
Muscular atrophy	18	0	1	0
Celiac disease	18	0	0	0
Sarcoidosis	18	0	0	0
Leishmaniasis	17	3	0	1
Wiskott-aldrich syndrome	17	1	0	0
Measles	17	0	0	1
Thalassemia	17	0	0	0
Xeroderma pigmentosum	16	1	2	1
Vasculitis	16	1	0	1
Hypercholesterolemia	16	0	0	0
Hyperuricemia	16	0	0	0
Dystonia	16	0	0	0
Cerebral hemorrhage	16	0	0	0
Wilms tumor	15	2	0	0
Small cell lung carcinoma	15	0	1	1
Lipoma	15	0	0	0
Brain ischemia	15	0	0	0
Leprosy	15	0	0	0
Rett syndrome	14	3	3	0
Costello syndrome	14	1	0	0
Vitamin d deficiency	14	0	0	0
Newcastle disease	14	0	0	0
Glucose intolerance	14	0	0	0
Hyperthermia	14	0	0	0
Microcephaly	14	0	0	0
Chondrosarcoma	13	1	1	0
Hypothermia	13	0	1	0
Enteritis	13	0	0	1
Lyme disease	13	0	0	0
Apnea	13	0	0	0
Status epilepticus	13	0	0	0
Hypogonadism	13	0	0	0
Meningioma	13	0	0	0
Rhinitis	13	0	0	0
Esophagitis	13	0	0	0
Ascites	13	0	0	0
Rift valley fever	13	0	0	0
Aortic valve disease	13	0	0	0
Cockayne syndrome	12	3	0	1
Cataract	12	0	1	0
Pterygium	12	0	0	0
Neural tube defects	12	0	0	0
Rabies	12	0	0	0
Keloid	12	0	0	0
Hamartoma	12	0	0	0
Nijmegen breakage syndrome	12	0	0	0
Frontotemporal dementia	12	0	0	0
Lymphopenia	12	0	0	0
Myositis	11	0	1	0
Liver cirrhosis	11	0	0	0
Candidiasis	11	0	0	0
Liver failure	11	0	0	0
Hypercapnia	11	0	0	0
Zika virus infection	11	0	0	0
Wallerian degeneration	11	0	0	0
Brain edema	11	0	0	0
Anthrax	10	2	0	0
Systemic inflammatory response syndrome	10	1	0	1
Erectile dysfunction	10	1	0	0
Cleft palate	10	1	0	0
Rickets	10	0	1	0
Spondylitis	10	0	0	0
Atypical hemolytic uremic syndrome	10	0	0	0
Lymphatic metastasis	10	0	0	0
Adrenocortical carcinoma	10	0	0	0
Hemangioma	10	0	0	0
Amyloidosis	9	1	0	0
Porphyrias	9	1	0	0
Disseminated intravascular coagulation	9	1	0	0
Hypertriglyceridemia	9	0	1	0
Hemoglobinuria	9	0	0	1
Retinitis	9	0	0	0
Myotonic dystrophy	9	0	0	0
Schistosomiasis	9	0	0	0
Pulmonary edema	9	0	0	0
Mastocytosis	9	0	0	0
Keratosis	9	0	0	0
Osteonecrosis	9	0	0	0
Mucositis	9	0	0	0
Lymphoproliferative disorders	9	0	0	0
Poroma	9	0	0	0
Megalencephaly	9	0	0	0
Myxoma	9	0	0	0
Proteus syndrome	9	0	0	0
Sinusitis	9	0	0	0
Synovitis	9	0	0	0
Arteritis	9	0	0	0
Diphtheria	8	2	0	0
Neutropenia	8	1	1	0
Gastrointestinal stromal tumors	8	1	1	0
Lipodystrophy	8	0	4	0
Progeria	8	0	3	0
Anorexia	8	0	1	0
Nevus	8	0	0	1
Hepatic encephalopathy	8	0	0	0
Gallstones	8	0	0	0
Tauopathies	8	0	0	0
Pemphigus	8	0	0	0
Cystitis	8	0	0	0
Methylmalonic acidemia	8	0	0	0
Ototoxicity	8	0	0	0
Polyploidy	8	0	0	0
Legius syndrome	8	0	0	0
Retinopathy of prematurity	8	0	0	0
Carney complex	8	0	0	0
Albuminuria	8	0	0	0
Holoprosencephaly	7	1	1	0
Paraplegia	7	1	0	0
Marfan syndrome	7	1	0	0
Cardiofaciocutaneous syndrome	7	1	0	0
Laminopathies	7	0	2	0
Hypothyroidism	7	0	1	1
Gastroenteritis	7	0	0	1
Cadaver	7	0	0	0
Gaucher disease	7	0	0	0
Amyloid angiopathy	7	0	0	0
Cystinuria	7	0	0	0
Smith-Lemli-Opitz syndrome	7	0	0	0
Hemorrhagic stroke	7	0	0	0
Pruritus	7	0	0	0
Hyperandrogenism	7	0	0	0
Acute coronary syndrome	7	0	0	0
Hypotension	7	0	0	0
Uveitis	7	0	0	0
Hepatoblastoma	7	0	0	0
Hematoma	7	0	0	0
Leopard syndrome	7	0	0	0
Choroidal neovascularization	7	0	0	0
Otitis	7	0	0	0
Endometritis	7	0	0	0
Irritable bowel syndrome	7	0	0	0
Synostosis	6	2	0	0
Scoliosis	6	2	0	0
Plague	6	1	0	0
Contracture	6	1	0	0
Lymphedema	6	1	0	0
Lynch syndrome	6	0	1	0
Osteogenesis imperfecta	6	0	1	0
Thyroiditis	6	0	0	1
Embolism	6	0	0	0
Scrapie	6	0	0	0
Microcolon	6	0	0	0
Histiocytosis	6	0	0	0
Classical swine fever	6	0	0	0
Peritonitis	6	0	0	0
Myelodysplastic syndromes	6	0	0	0
Bronchopulmonary dysplasia	6	0	0	0
Mastitis	6	0	0	0
Werner syndrome	6	0	0	0
Bronchitis	6	0	0	0
Osteoma	6	0	0	0
Polycythemia	6	0	0	0
Cardiomyopathies	6	0	0	0
Aberrant crypt foci	6	0	0	0
Rheumatic heart disease	6	0	0	0
Teratocarcinoma	6	0	0	0
Hyperparathyroidism	6	0	0	0
Pre-eclampsia	6	0	0	0
Ciliopathies	5	2	3	0
Angioedema	5	2	0	0
Hydrocephalus	5	2	0	0
Hyperthyroidism	5	1	0	1
Gastritis	5	1	0	0
Hyperphosphatemia	5	1	0	0
Bradycardia	5	0	1	0
Bacteremia	5	0	0	1
Muscular dystrophies	5	0	0	1
Blast crisis	5	0	0	1
Toxoplasmosis	5	0	0	1
Peripheral arterial disease	5	0	0	0
Synucleinopathies	5	0	0	0
Blister	5	0	0	0
Liposarcoma	5	0	0	0
Charcot-Marie-Tooth disease	5	0	0	0
Hypophosphatemia	5	0	0	0
Moyamoya disease	5	0	0	0
African swine fever	5	0	0	0
Arteriovenous malformations	5	0	0	0
Mumps	5	0	0	0
Parasitemia	5	0	0	0
Biliary atresia	5	0	0	0
Tinea	5	0	0	0
Viremia	5	0	0	0
Hyperaldosteronism	5	0	0	0
Purpura	5	0	0	0
Gastroesophageal reflux	5	0	0	0
Embolic stroke	5	0	0	0
Cholangitis	5	0	0	0
Chorioamnionitis	5	0	0	0
Malformations of cortical development	5	0	0	0
Antiphospholipid syndrome	5	0	0	0
Autoimmune lymphoproliferative syndrome	5	0	0	0
Conjunctivitis	5	0	0	0
Polyhydramnios	5	0	0	0
Agammaglobulinemia	5	0	0	0
Avian leukosis	5	0	0	0
Hiv infections	5	0	0	0
Philadelphia chromosome	5	0	0	0
Ruvalcaba syndrome	5	0	0	0
Tachycardia	5	0	0	0
Arteriosclerosis	5	0	0	0
Ileitis	5	0	0	0
Macular edema	5	0	0	0
Ectodermal dysplasia	4	2	0	0
Osteopetrosis	4	1	2	0
Myd88 deficiency	4	1	0	0
Brachydactyly	4	1	0	0
Nephrotic syndrome	4	0	2	0
Segmental glomerulosclerosis	4	0	1	0
SSDD*	4	0	1	0
Albinism	4	0	1	0
Bloom syndrome	4	0	0	1
Ependymoma	4	0	0	1
Abscess	4	0	0	1
Paresis	4	0	0	1
Porphyria cutanea tarda	4	0	0	0
Ketosis	4	0	0	0
Alopecia	4	0	0	0
Ureteral obstruction	4	0	0	0
Insulinoma	4	0	0	0
Trisomy	4	0	0	0
Ichthyosis	4	0	0	0
Cervical intraepithelial neoplasia	4	0	0	0
Keratoconus	4	0	0	0
Borna disease	4	0	0	0
Coproporphyria	4	0	0	0
Cryptococcosis	4	0	0	0
Priapism	4	0	0	0
Retinal neovascularization	4	0	0	0
Tendinopathy	4	0	0	0
Chromothripsis	4	0	0	0
Dent disease	4	0	0	0
Dyskinesias	4	0	0	0
Macrophage activation syndrome	4	0	0	0
Acantholysis	4	0	0	0
Familial mediterranean fever	4	0	0	0
Lissencephaly	4	0	0	0
Noonan-like syndrome with loose anagen hair	4	0	0	0
Pelvic inflammatory disease	4	0	0	0
Acromegaly	4	0	0	0
Castleman disease	4	0	0	0
Shwachman-diamond syndrome	4	0	0	0
Hyperkalemia	4	0	0	0
Polydactyly	4	0	0	0
Adenomyosis	4	0	0	0
Cerebral infarction	4	0	0	0
Coenzyme Q10 deficiency	4	0	0	0
Keratitis	4	0	0	0
Testicular germ cell tumor	4	0	0	0
Chorea	4	0	0	0
Hemophilia A	3	4	0	0
Eosinophilia	3	2	0	0
CK syndrome	3	2	0	0
Multiple endocrine neoplasia	3	2	0	0
Achondroplasia	3	1	2	0
Diabetes insipidus	3	1	0	0
Strabismus	3	1	0	0
Cowpox	3	1	0	0
Hyperammonemia	3	0	3	0
Narcolepsy	3	0	1	0
Anaphylaxis	3	0	1	0
Hypocalcemia	3	0	1	0
Angelman syndrome	3	0	1	0
Dyslipidemias	3	0	1	0
Ethylmalonic encephalopathy	3	0	1	0
Basal cell nevus syndrome	3	0	0	1
Legionellosis	3	0	0	1
Hyperoxaluria	3	0	0	0
Thiamine deficiency	3	0	0	0
Lithiasis	3	0	0	0
Hypokalemia	3	0	0	0
Mevalonate kinase deficiency	3	0	0	0
Yellow fever	3	0	0	0
Cystadenoma	3	0	0	0
Hyperpigmentation	3	0	0	0
Malonic aciduria	3	0	0	0
Adrenocortical adenoma	3	0	0	0
Teratogenesis	3	0	0	0
Teratoma	3	0	0	0
Neuroma	3	0	0	0
Urological manifestations	3	0	0	0
Varicocele	3	0	0	0
Alveolar bone loss	3	0	0	0
Hyperphagia	3	0	0	0
Neuritis	3	0	0	0
Presbycusis	3	0	0	0
Lymphadenopathy	3	0	0	0
Granulosa cell tumor	3	0	0	0
Frontotemporal lobar degeneration	3	0	0	0
Lordosis	3	0	0	0
Peutz-jeghers syndrome	3	0	0	0
Varicose veins	3	0	0	0
Watson syndrome	3	0	0	0
Chondroma	3	0	0	0
Chordoma	3	0	0	0
Craniopharyngioma	3	0	0	0
Hypovolemia	3	0	0	0
Immune reconstitution inflammatory syndrome	3	0	0	0
Polycystic liver disease	3	0	0	0
Rubinstein-taybi syndrome	3	0	0	0
Thrombotic microangiopathies	3	0	0	0
Anhedonia	3	0	0	0
Asphyxia	3	0	0	0
Blastomycosis	3	0	0	0
Brucellosis	3	0	0	0
Eczema	3	0	0	0
Fabry disease	3	0	0	0
Primary ovarian insufficiency	3	0	0	0
Progesterone resistance	3	0	0	0
Anosmia	3	0	0	0
Fistula	3	0	0	0
Ovarian cysts	3	0	0	0
Congenital disorders of glycosylation	2	4	1	1
Severe combined immunodeficiency	2	2	0	0
Ehlers-danlos syndrome	2	2	0	0
Pulmonary alveolar proteinosis	2	2	0	0
Renal insufficiency	2	1	0	0
Adrenoleukodystrophy	2	1	0	0
Calcinosis	2	1	0	0
Acanthosis nigricans	2	1	0	0
Myoclonus	2	1	0	0
Alkalosis	2	0	3	0
Bardet-biedl syndrome	2	0	1	0
Long qt syndrome	2	0	1	0
Timothy syndrome	2	0	1	0
Kallmann syndrome	2	0	1	0
Plasmacytoma	2	0	1	0
Prostatic intraepithelial neoplasia	2	0	0	1
Tetanus	2	0	0	0
Alkaptonuria	2	0	0	0
Autolysis	2	0	0	0
Ileus	2	0	0	0
Potassium deficiency	2	0	0	0
Rosacea	2	0	0	0
Hyperbilirubinemia	2	0	0	0
Hyperemia	2	0	0	0
Short bowel syndrome	2	0	0	0
Seminoma	2	0	0	0
Gram-negative bacterial infections	2	0	0	0
Lichen planus	2	0	0	0
Fetal alcohol spectrum disorders	2	0	0	0
Hyponatremia	2	0	0	0
Hypoparathyroidism	2	0	0	0
Myalgia	2	0	0	0
Preterm premature rupture of the membranes	2	0	0	0
Propionic acidemia	2	0	0	0
Stargardt disease	2	0	0	0
Tourette syndrome	2	0	0	0
Asthenozoospermia	2	0	0	0
Barth syndrome	2	0	0	0
Prolactinoma	2	0	0	0
Prostatitis	2	0	0	0
Tetralogy of fallot	2	0	0	0
Splenomegaly	2	0	0	0
Hypercalcemia	2	0	0	0
Hepatomegaly	2	0	0	0
Tangier disease	2	0	0	0
Chronic traumatic encephalopathy	2	0	0	0
Acne vulgaris	2	0	0	0
Aids dementia complex	2	0	0	0
Angiomyolipoma	2	0	0	0
Aortic valve stenosis	2	0	0	0
Bile reflux	2	0	0	0
Bovine respiratory disease complex	2	0	0	0
CMAM*	2	0	0	0
Chylomicron retention disease	2	0	0	0
Corneal neovascularization	2	0	0	0
Cryopyrin-associated periodic syndromes	2	0	0	0
Diabetic foot	2	0	0	0
Epidermolysis bullosa	2	0	0	0
Graves disease	2	0	0	0
Hyperinsulinism	2	0	0	0
Kashin-beck disease	2	0	0	0
Molluscum contagiosum	2	0	0	0
Peste-des-petits-ruminants	2	0	0	0
Pneumovirus infections	2	0	0	0
Pyoderma	2	0	0	0
Retinal dystrophies	2	0	0	0
Von hippel-lindau disease	2	0	0	0
Adamantinoma	2	0	0	0
Amnesia	2	0	0	0
Angiomatosis	2	0	0	0
Azoospermia	2	0	0	0
Blau syndrome	2	0	0	0
Campomelic dysplasia	2	0	0	0
Choriocarcinoma	2	0	0	0
CHIELD*	2	0	0	0
Convalescence	2	0	0	0
Diverticulum	2	0	0	0
Dyslexia	2	0	0	0
Esophageal atresia	2	0	0	0
Flavivirus infections	2	0	0	0
Gardner syndrome	2	0	0	0
Gingivitis	2	0	0	0
Gonorrhea	2	0	0	0
Hemangioendothelioma	2	0	0	0
Hidradenitis	2	0	0	0
Hypospadias	2	0	0	0
Leber congenital amaurosis	2	0	0	0
Monosomy	2	0	0	0
Mycobacterium infections	2	0	0	0
Mycoses	2	0	0	0
Nephrosis	2	0	0	0
Norrie disease	2	0	0	0
Oliver syndrome	2	0	0	0
Periventricular nodular heterotopia	2	0	0	0
Placental insufficiency	2	0	0	0
Pleural effusion	2	0	0	0
Relapsing fever	2	0	0	0
Sclerosteosis	2	0	0	0
Silicosis	2	0	0	0
Spinal cord ischemia	2	0	0	0
Tertiary lymphoid structures	2	0	0	0
Wasting syndrome	2	0	0	0
Wolfram syndrome	2	0	0	0
Ameloblastoma	2	0	0	0
Cholesteatoma	2	0	0	0
Dysferlinopathy	2	0	0	0
Ehrlichiosis	2	0	0	0
Endocarditis	2	0	0	0
Infectious mononucleosis	2	0	0	0
Leigh disease	2	0	0	0
Lewy body disease	2	0	0	0
Retinal drusen	2	0	0	0
Urofacial syndrome	2	0	0	0
Hemophilia b	1	3	0	0
Irak4 deficiency	1	2	0	0
Hypereosinophilic syndrome	1	1	1	0
Glycogen storage disease	1	1	0	0
Adrenal insufficiency	1	1	0	0
Fasciculation	1	1	0	0
Lafora disease	1	1	0	0
Cadasil	1	1	0	0
Li-fraumeni syndrome	1	1	0	0
Exocrine pancreatic insufficiency	1	1	0	0
Hemoglobinopathies	1	1	0	0
Muckle-wells syndrome	1	1	0	0
Wells syndrome	1	1	0	0
Chondrodysplasia punctata	1	1	0	0
Syndactyly	1	1	0	0
Cakut	1	0	2	0
Fanconi syndrome	1	0	1	0
Pellagra	1	0	1	0
Prader-willi syndrome	1	0	1	0
Hypoaldosteronism	1	0	1	0
Bronchiolitis	1	0	0	1
Kuru	1	0	0	1
Xanthomatosis	1	0	0	0
Maple syrup urine disease	1	0	0	0
Citrullinemia	1	0	0	0
Desmosterolosis	1	0	0	0
Lipidoses	1	0	0	0
Uremia	1	0	0	0
Urticaria	1	0	0	0
Sandhoff disease	1	0	0	0
Cerebellar hypoplasia	1	0	0	0
Histiocytoma	1	0	0	0
Histoplasmosis	1	0	0	0
Hyperventilation	1	0	0	0
Iron-refractory iron deficiency anemia	1	0	0	0
Lathosterolosis	1	0	0	0
Lead poisoning	1	0	0	0
Onchocerciasis	1	0	0	0
Streptococcal infections	1	0	0	0
Tetraploidy	1	0	0	0
Yin deficiency	1	0	0	0
Argininosuccinic aciduria	1	0	0	0
Catalepsy	1	0	0	0
Fibromyalgia	1	0	0	0
Hirschsprung disease	1	0	0	0
Neurogenic inflammation	1	0	0	0
Pinta	1	0	0	0
Radiation pneumonitis	1	0	0	0
Scabies	1	0	0	0
Scurvy	1	0	0	0
Thrombocytosis	1	0	0	0
Thyroid nodule	1	0	0	0
Transfusion reaction	1	0	0	0
Sitosterolemia	1	0	0	0
Hypermethioninemia	1	0	0	0
Orthostatic intolerance	1	0	0	0
Aicardi-goutieres syndrome	1	0	0	0
Beckwith-wiedemann syndrome	1	0	0	0
Coloboma	1	0	0	0
Peters anomaly	1	0	0	0
Cardiomegaly	1	0	0	0
Pseudoxanthoma elasticum	1	0	0	0
Mucopolysaccharidoses	1	0	0	0
Botulism	1	0	0	0
Lymphocytosis	1	0	0	0
Biotinidase deficiency	1	0	0	0
Abetalipoproteinemia	1	0	0	0
Acanthoma	1	0	0	0
Acrodysostosis	1	0	0	0
Acromesomelic dysplasia	1	0	0	0
Acth-secreting pituitary adenoma	1	0	0	0
African horse sickness	1	0	0	0
Anaplasia	1	0	0	0
Anorectal malformations	1	0	0	0
Bacteriuria	1	0	0	0
Bent bone dysplasia syndrome	1	0	0	0
Bluetongue	1	0	0	0
Bone cysts	1	0	0	0
Brain infarction	1	0	0	0
Burning mouth syndrome	1	0	0	0
Carcinosarcoma	1	0	0	0
Cerebral palsy	1	0	0	0
Charge syndrome	1	0	0	0
Clubfoot	1	0	0	0
Coccidiosis	1	0	0	0
Corneal opacity	1	0	0	0
Cowden-like syndrome	1	0	0	0
Crush syndrome	1	0	0	0
Cryoglobulinemia	1	0	0	0
Cytomegalovirus infections	1	0	0	0
Desmoplastic small round cell tumor	1	0	0	0
Diastema	1	0	0	0
Digestive system neoplasms	1	0	0	0
Dysmenorrhea	1	0	0	0
Endocardial fibroelastosis	1	0	0	0
Enthesopathy	1	0	0	0
Ephemeral fever	1	0	0	0
Erysipelas	1	0	0	0
Fasciitis	1	0	0	0
Fibrous dysplasia of bone	1	0	0	0
Fundus albipunctatus	1	0	0	0
Glycosuria	1	0	0	0
Heart block	1	0	0	0
Hemangioblastoma	1	0	0	0
Hemangiosarcoma	1	0	0	0
Hemorrhoids	1	0	0	0
Hepatopulmonary syndrome	1	0	0	0
Hepatorenal syndrome	1	0	0	0
Histiocytic sarcoma	1	0	0	0
Hyperferritinemia	1	0	0	0
Hyperkinesis	1	0	0	0
Hyperproinsulinemia	1	0	0	0
Hypopigmentation	1	0	0	0
Immunoglobulin g4-related disease	1	0	0	0
Intestinal neoplasms	1	0	0	0
Kabuki syndrome	1	0	0	0
Klinefelter syndrome	1	0	0	0
Klippel-trenaunay-weber syndrome	1	0	0	0
Kyasanur forest disease	1	0	0	0
Kyphosis	1	0	0	0
Leptospirosis	1	0	0	0
Leukoaraiosis	1	0	0	0
Leukoplakia	1	0	0	0
Leukostasis	1	0	0	0
Lymphangioma	1	0	0	0
Magnesium deficiency	1	0	0	0
Medullary sponge kidney	1	0	0	0
Melas syndrome	1	0	0	0
Mitochondrial complex i deficiency	1	0	0	0
Mitochondrial complex iii deficiency	1	0	0	0
Mitochondrial myopathies	1	0	0	0
Myeloproliferative disorders	1	0	0	0
Oculocerebrorenal syndrome	1	0	0	0
Opisthorchiasis	1	0	0	0
Orofacial cleft 1	1	0	0	0
Osteosclerosis	1	0	0	0
Pancreatic cyst	1	0	0	0
Pancreatic neoplasms	1	0	0	0
Pathologic processes	1	0	0	0
Peri-implantitis	1	0	0	0
Pericardial effusion	1	0	0	0
Perivascular epithelioid cell neoplasms	1	0	0	0
Pneumococcal infections	1	0	0	0
Polymicrogyria	1	0	0	0
Q fever	1	0	0	0
Retinal dysplasia	1	0	0	0
Rhabdomyolysis	1	0	0	0
Schwannomatosis	1	0	0	0
Sennetsu fever	1	0	0	0
Sezary syndrome	1	0	0	0
Short syndrome	1	0	0	0
Sjogren-larsson syndrome	1	0	0	0
Solitary fibrous tumors	1	0	0	0
Squamous intraepithelial lesions	1	0	0	0
St elevation myocardial infarction	1	0	0	0
Teratozoospermia	1	0	0	0
Tibial fractures	1	0	0	0
Tn syndrome	1	0	0	0
Transaldolase deficiency	1	0	0	0
Tricuspid atresia	1	0	0	0
Tularemia	1	0	0	0
Tumor predisposition syndrome	1	0	0	0
Turner syndrome	1	0	0	0
Uniparental disomy	1	0	0	0
Van der woude syndrome	1	0	0	0
Vitamin a deficiency	1	0	0	0
Waardenburg syndrome	1	0	0	0
Whim syndrome	1	0	0	0
Williams syndrome	1	0	0	0
Acute chest syndrome	1	0	0	0
Amyloid neuropathies	1	0	0	0
Angiodysplasia	1	0	0	0
Angiostrongyliasis	1	0	0	0
Arbovirus infections	1	0	0	0
ARVD*	1	0	0	0
Bulimia	1	0	0	0
Carotid stenosis	1	0	0	0
Ectromelia	1	0	0	0
Ellis-van creveld syndrome	1	0	0	0
Equine infectious anemia	1	0	0	0
Factor vii deficiency	1	0	0	0
Giant cell tumors	1	0	0	0
Greenberg dysplasia	1	0	0	0
Gynecomastia	1	0	0	0
Hand-arm vibration syndrome	1	0	0	0
Hem dysplasia	1	0	0	0
Hhh syndrome	1	0	0	0
Hodgkin disease	1	0	0	0
Hypergammaglobulinemia	1	0	0	0
Hypokinesia	1	0	0	0
Hypoventilation	1	0	0	0
Intervertebral disc disease	1	0	0	0
Intestinal polyposis	1	0	0	0
Jet lag syndrome	1	0	0	0
Lathyrism	1	0	0	0
Lesch-nyhan syndrome	1	0	0	0
Leukemoid reaction	1	0	0	0
Liddle syndrome	1	0	0	0
Melioidosis	1	0	0	0
Microvillus inclusion disease	1	0	0	0
Mycosis fungoides	1	0	0	0
Nerve degeneration	1	0	0	0
Neurocutaneous syndromes	1	0	0	0
Niemann-Pick disease, type C	1	0	0	0
ODSD*	1	0	0	0
Pelizaeus-merzbacher disease	1	0	0	0
Prediabetic state	1	0	0	0
Rectal neoplasms	1	0	0	0
Restless legs syndrome	1	0	0	0
Rheumatic fever	1	0	0	0
Riboflavin deficiency	1	0	0	0
Rotavirus infections	1	0	0	0
Salmonella infections	1	0	0	0
Smallpox	1	0	0	0
Talipes	1	0	0	0
Vacterl association	1	0	0	0
Vitamin k deficiency	1	0	0	0
Vulvodynia	1	0	0	0
Refsum disease	0	2	0	0
Polyuria	0	1	0	0
Thrombophilia	0	1	0	0
Hypochondroplasia	0	1	0	0
Arachnodactyly	0	1	0	0
Cataplexy	0	0	1	0
Dysarthria	0	0	1	0
Trypanosomiasis	0	0	0	2
Dysentery	0	0	0	2
Type 2 diabetes mellitus	0	0	0	1
Cushing	0	0	0	1
Legionnaires	0	0	0	1
Myxedema	0	0	0	1
Acquired immunodeficiency syndrome	0	0	0	0
Birt-hogg-dube syndrome	0	0	0	0
Central nervous system neoplasms	0	0	0	0
Typhoid fever	0	0	0	0
Zellweger syndrome	0	0	0	0
Alexander disease	0	0	0	0
Achlorhydria	0	0	0	0
Atrial remodeling	0	0	0	0
Cerebrovascular disorders	0	0	0	0
Exfoliation syndrome	0	0	0	0
Flaviviridae infections	0	0	0	0
Gangliosidoses	0	0	0	0
Myopia	0	0	0	0
Ochronosis	0	0	0	0
Vitamin e deficiency	0	0	0	0
Zoonoses	0	0	0	0
Hypercalciuria	0	0	0	0
Calculi	0	0	0	0
Lysinuric protein intolerance	0	0	0	0
3-methylglutaconic aciduria	0	0	0	0
Acute radiation syndrome	0	0	0	0
Agranulocytosis	0	0	0	0
Angina pectoris	0	0	0	0
Anovulation	0	0	0	0
Arteriolosclerosis	0	0	0	0
Ascariasis	0	0	0	0
Blackwater fever	0	0	0	0
Bronchiectasis	0	0	0	0
Carcinoid heart disease	0	0	0	0
Choline deficiency	0	0	0	0
Diabetic ketoacidosis	0	0	0	0
Hawkinsinuria	0	0	0	0
Hookworm infections	0	0	0	0
Hyperacusis	0	0	0	0
Hyperargininemia	0	0	0	0
Hypoalbuminemia	0	0	0	0
Kwashiorkor	0	0	0	0
Leukocytosis	0	0	0	0
Listeriosis	0	0	0	0
MLSC*	0	0	0	0
Meningocele	0	0	0	0
MED*	0	0	0	0
Myofibrillar myopathy	0	0	0	0
Neuroferritinopathy	0	0	0	0
Ngly1 deficiency	0	0	0	0
Pneumoperitoneum	0	0	0	0
Polyneuropathies	0	0	0	0
Retinoschisis	0	0	0	0
Retrograde degeneration	0	0	0	0
Schnitzler syndrome	0	0	0	0
Serum sickness	0	0	0	0
Sialadenitis	0	0	0	0
Smith-Magenis syndrome	0	0	0	0
SDCD*	0	0	0	0
Strongyloidiasis	0	0	0	0
Thrombotic stroke	0	0	0	0
Tinnitus	0	0	0	0
Pentosuria	0	0	0	0
Fructosuria	0	0	0	0
Pharyngitis	0	0	0	0
Alagille syndrome	0	0	0	0
Bernard-Soulier syndrome	0	0	0	0
Common cold	0	0	0	0
Ectopia lentis	0	0	0	0
Glutathione synthetase deficiency	0	0	0	0
Hajdu-cheney syndrome	0	0	0	0
Jackson-weiss syndrome	0	0	0	0
Jeune syndrome	0	0	0	0
Muenke syndrome	0	0	0	0
Pyloric stenosis	0	0	0	0
Thanatophoric dysplasia	0	0	0	0
WBRDS*	0	0	0	0
